# Metric Ion Classification (MIC): A deep learning tool for assigning ions and waters in cryo-EM and x-ray crystallography structures

**DOI:** 10.1101/2024.03.18.585639

**Authors:** Laura Shub, Wenjin Liu, Georgios Skiniotis, Michael J. Keiser, Michael J. Robertson

## Abstract

At sufficiently high resolution, x-ray crystallography and cryogenic electron microscopy are capable of resolving small spherical map features corresponding to either water or ions. Correct classification of these sites provides crucial insight for understanding structure and function as well as guiding downstream design tasks, including structure-based drug discovery and de novo biomolecule design. However, direct identification of these sites from experimental data can prove extremely challenging, and existing empirical approaches leveraging the local environment can only characterize limited ion types. We present a novel representation of chemical environments using interaction fingerprints and develop a machine-learning model to predict the identity of input water and ion sites. We validate the method, named Metric Ion Classification (MIC), on a wide variety of biomolecular examples to demonstrate its utility, identifying many probable mismodeled ions deposited in the PDB. Finally, we collect all steps of this approach into an easy-to-use open-source package that can integrate with existing structure determination pipelines.
