## SupplementalTables1-7 for "Metric Ion Classification (MIC): A deep learning tool for assigning ions and waters in cryo-EM and x-ray crystallography structures": SupplementaryTable3.xlsx

### Sheet: Sheet1
index	attribution	bit	level	radius	central_atoms	num_interactions	attribution_pair
1369	0.008236	480707929	11	2.75	prot/0/C/HOH/102/O	0	4OKE:A:MG:202-4L9P:B:ZN:601
1369	0.008236	480707929	11	2.75	prot/0/C/HOH/103/O	0	4OKE:A:MG:202-4L9P:B:ZN:601
1369	0.008236	480707929	11	2.75	prot/0/B/HOH/710/O	0	4OKE:A:MG:202-4L9P:B:ZN:601
1369	0.008236	480707929	11	2.75	prot/0/B/HOH/766/O	0	4OKE:A:MG:202-4L9P:B:ZN:601
1369	0.008236	480707929	11	2.75	prot/0/B/HOH/780/O	0	4OKE:A:MG:202-4L9P:B:ZN:601
1369	0.008236	480707929	11	2.75	prot/0/B/HOH/789/O	0	4OKE:A:MG:202-4L9P:B:ZN:601
1369	0.008236	480707929	11	2.75	prot/0/B/HOH/804/O	0	4OKE:A:MG:202-4L9P:B:ZN:601
1369	0.008236	480707929	11	2.75	prot/0/B/HOH/827/O	0	4OKE:A:MG:202-4L9P:B:ZN:601
1885	0.00707186	1480615773	12	3	prot/0/C/HOH/102/O	0	4OKE:A:MG:202-4L9P:B:ZN:601
1885	0.00707186	1480615773	12	3	prot/0/C/HOH/103/O	0	4OKE:A:MG:202-4L9P:B:ZN:601
1885	0.00707186	1480615773	12	3	prot/0/B/HOH/710/O	0	4OKE:A:MG:202-4L9P:B:ZN:601
1885	0.00707186	1480615773	12	3	prot/0/B/HOH/766/O	0	4OKE:A:MG:202-4L9P:B:ZN:601
1885	0.00707186	1480615773	12	3	prot/0/B/HOH/780/O	0	4OKE:A:MG:202-4L9P:B:ZN:601
1885	0.00707186	1480615773	12	3	prot/0/B/HOH/789/O	0	4OKE:A:MG:202-4L9P:B:ZN:601
1885	0.00707186	1480615773	12	3	prot/0/B/HOH/804/O	0	4OKE:A:MG:202-4L9P:B:ZN:601
1885	0.00707186	1480615773	12	3	prot/0/B/HOH/827/O	0	4OKE:A:MG:202-4L9P:B:ZN:601
2497	0.00617307	364063169	16	4	prot/0/B/ASP/365/CG;prot/0/B/ASP/365/OD1;prot/0/B/ASP/365/OD2	17	4OKE:A:MG:202-4L9P:B:ZN:601
2497	0.00617307	2587122113	3	0.75	prot/0/B/CYS/367/SG	0	4OKE:A:MG:202-4L9P:B:ZN:601
3399	0.00606589	2067344711	9	2.25	prot/0/B/TYR/368/CD1	0	4OKE:A:MG:202-4L9P:B:ZN:601
3399	0.00606589	2067344711	9	2.25	prot/0/B/TYR/368/CD2	0	4OKE:A:MG:202-4L9P:B:ZN:601
3399	0.00606589	2067344711	9	2.25	prot/0/B/TYR/368/CE1	0	4OKE:A:MG:202-4L9P:B:ZN:601
3399	0.00606589	2067344711	9	2.25	prot/0/B/TYR/368/CE2	0	4OKE:A:MG:202-4L9P:B:ZN:601
3399	0.00606589	2067344711	9	2.25	prot/0/B/TYR/432/CD1	0	4OKE:A:MG:202-4L9P:B:ZN:601
3399	0.00606589	2067344711	9	2.25	prot/0/B/TYR/432/CD2	0	4OKE:A:MG:202-4L9P:B:ZN:601
3399	0.00606589	2067344711	9	2.25	prot/0/B/TYR/432/CE1	0	4OKE:A:MG:202-4L9P:B:ZN:601
3399	0.00606589	2067344711	9	2.25	prot/0/B/TYR/432/CE2	0	4OKE:A:MG:202-4L9P:B:ZN:601
3399	0.00606589	2067344711	9	2.25	prot/0/B/HIS/433/CE1	0	4OKE:A:MG:202-4L9P:B:ZN:601
1631	0.00600562	3126838879	10	2.5	prot/0/B/ASP/365/CB	0	4OKE:A:MG:202-4L9P:B:ZN:601
1631	0.00600562	3126838879	10	2.5	prot/0/B/GLY/366/CA	0	4OKE:A:MG:202-4L9P:B:ZN:601
1631	0.00600562	3126838879	10	2.5	prot/0/B/CYS/367/CB	0	4OKE:A:MG:202-4L9P:B:ZN:601
1631	0.00600562	3126838879	10	2.5	prot/0/B/TYR/368/CB	0	4OKE:A:MG:202-4L9P:B:ZN:601
1631	0.00600562	3126838879	10	2.5	prot/0/B/ASP/423/CB	0	4OKE:A:MG:202-4L9P:B:ZN:601
1631	0.00600562	3126838879	10	2.5	prot/0/B/TYR/432/CB	0	4OKE:A:MG:202-4L9P:B:ZN:601
1631	0.00600562	3126838879	10	2.5	prot/0/B/HIS/433/CB	0	4OKE:A:MG:202-4L9P:B:ZN:601
3541	0.00579654	2901802453	9	2.25	prot/0/B/HIS/433/NE2	2	4OKE:A:MG:202-4L9P:B:ZN:601
2595	0.0056938	1814374947	8	2	prot/0/B/ASP/365/CB	0	4OKE:A:MG:202-4L9P:B:ZN:601
2595	0.0056938	1814374947	8	2	prot/0/B/GLY/366/CA	0	4OKE:A:MG:202-4L9P:B:ZN:601
2595	0.0056938	1814374947	8	2	prot/0/B/CYS/367/CB	0	4OKE:A:MG:202-4L9P:B:ZN:601
2595	0.0056938	1814374947	8	2	prot/0/B/TYR/368/CB	0	4OKE:A:MG:202-4L9P:B:ZN:601
2595	0.0056938	1814374947	8	2	prot/0/B/ASP/423/CB	0	4OKE:A:MG:202-4L9P:B:ZN:601
2595	0.0056938	1814374947	8	2	prot/0/B/TYR/432/CB	0	4OKE:A:MG:202-4L9P:B:ZN:601
2595	0.0056938	1814374947	8	2	prot/0/B/HIS/433/CB	0	4OKE:A:MG:202-4L9P:B:ZN:601
1311	0.00530315	181572895	11	2.75	prot/0/B/TYR/368/CD1	0	4OKE:A:MG:202-4L9P:B:ZN:601
1311	0.00530315	181572895	11	2.75	prot/0/B/TYR/368/CD2	0	4OKE:A:MG:202-4L9P:B:ZN:601
1311	0.00530315	181572895	11	2.75	prot/0/B/TYR/368/CE1	0	4OKE:A:MG:202-4L9P:B:ZN:601
1311	0.00530315	181572895	11	2.75	prot/0/B/TYR/368/CE2	0	4OKE:A:MG:202-4L9P:B:ZN:601
1311	0.00530315	181572895	11	2.75	prot/0/B/TYR/432/CD1	0	4OKE:A:MG:202-4L9P:B:ZN:601
1311	0.00530315	181572895	11	2.75	prot/0/B/TYR/432/CD2	0	4OKE:A:MG:202-4L9P:B:ZN:601
1311	0.00530315	181572895	11	2.75	prot/0/B/TYR/432/CE1	0	4OKE:A:MG:202-4L9P:B:ZN:601
1311	0.00530315	181572895	11	2.75	prot/0/B/TYR/432/CE2	0	4OKE:A:MG:202-4L9P:B:ZN:601
1311	0.00530315	181572895	11	2.75	prot/0/B/HIS/433/CE1	0	4OKE:A:MG:202-4L9P:B:ZN:601
66	0.00523489	857239618	5	1.25	prot/0/B/ASP/365/C	0	4OKE:A:MG:202-4L9P:B:ZN:601
66	0.00523489	857239618	5	1.25	prot/0/B/ASP/365/CG	0	4OKE:A:MG:202-4L9P:B:ZN:601
66	0.00523489	857239618	5	1.25	prot/0/B/GLY/366/C	0	4OKE:A:MG:202-4L9P:B:ZN:601
66	0.00523489	857239618	5	1.25	prot/0/B/CYS/367/C	0	4OKE:A:MG:202-4L9P:B:ZN:601
66	0.00523489	857239618	5	1.25	prot/0/B/TYR/368/C	0	4OKE:A:MG:202-4L9P:B:ZN:601
66	0.00523489	857239618	5	1.25	prot/0/B/ASP/423/C	0	4OKE:A:MG:202-4L9P:B:ZN:601
66	0.00523489	857239618	5	1.25	prot/0/B/ASP/423/CG	0	4OKE:A:MG:202-4L9P:B:ZN:601
66	0.00523489	857239618	5	1.25	prot/0/B/TYR/432/C	0	4OKE:A:MG:202-4L9P:B:ZN:601
66	0.00523489	857239618	5	1.25	prot/0/B/HIS/433/C	0	4OKE:A:MG:202-4L9P:B:ZN:601
3394	0.00505205	437632322	12	3	prot/0/B/ASP/365/CB	0	4OKE:A:MG:202-4L9P:B:ZN:601
3394	0.00505205	437632322	12	3	prot/0/B/GLY/366/CA	0	4OKE:A:MG:202-4L9P:B:ZN:601
3394	0.00505205	437632322	12	3	prot/0/B/CYS/367/CB	0	4OKE:A:MG:202-4L9P:B:ZN:601
3394	0.00505205	437632322	12	3	prot/0/B/TYR/368/CB	0	4OKE:A:MG:202-4L9P:B:ZN:601
3394	0.00505205	437632322	12	3	prot/0/B/ASP/423/CB	0	4OKE:A:MG:202-4L9P:B:ZN:601
3394	0.00505205	437632322	12	3	prot/0/B/TYR/432/CB	0	4OKE:A:MG:202-4L9P:B:ZN:601
3394	0.00505205	437632322	12	3	prot/0/B/HIS/433/CB	0	4OKE:A:MG:202-4L9P:B:ZN:601
3268	0.00473133	1944689860	6	1.5	prot/0/B/ASP/365/CB	0	4OKE:A:MG:202-4L9P:B:ZN:601
3268	0.00473133	1944689860	6	1.5	prot/0/B/GLY/366/CA	0	4OKE:A:MG:202-4L9P:B:ZN:601
3268	0.00473133	1944689860	6	1.5	prot/0/B/CYS/367/CB	0	4OKE:A:MG:202-4L9P:B:ZN:601
3268	0.00473133	1944689860	6	1.5	prot/0/B/TYR/368/CB	0	4OKE:A:MG:202-4L9P:B:ZN:601
3268	0.00473133	1944689860	6	1.5	prot/0/B/ASP/423/CB	0	4OKE:A:MG:202-4L9P:B:ZN:601
3268	0.00473133	1944689860	6	1.5	prot/0/B/TYR/432/CB	0	4OKE:A:MG:202-4L9P:B:ZN:601
3268	0.00473133	1944689860	6	1.5	prot/0/B/HIS/433/CB	0	4OKE:A:MG:202-4L9P:B:ZN:601
2987	0.00469197	169491371	13	3.25	prot/0/C/HOH/102/O	0	4OKE:A:MG:202-4L9P:B:ZN:601
2987	0.00469197	169491371	13	3.25	prot/0/C/HOH/103/O	0	4OKE:A:MG:202-4L9P:B:ZN:601
2987	0.00469197	169491371	13	3.25	prot/0/B/HOH/710/O	0	4OKE:A:MG:202-4L9P:B:ZN:601
2987	0.00469197	169491371	13	3.25	prot/0/B/HOH/766/O	0	4OKE:A:MG:202-4L9P:B:ZN:601
2987	0.00469197	169491371	13	3.25	prot/0/B/HOH/780/O	0	4OKE:A:MG:202-4L9P:B:ZN:601
2987	0.00469197	169491371	13	3.25	prot/0/B/HOH/789/O	0	4OKE:A:MG:202-4L9P:B:ZN:601
2987	0.00469197	169491371	13	3.25	prot/0/B/HOH/804/O	0	4OKE:A:MG:202-4L9P:B:ZN:601
2987	0.00469197	169491371	13	3.25	prot/0/B/HOH/827/O	0	4OKE:A:MG:202-4L9P:B:ZN:601
1835	0.00468781	130123563	16	4	prot/0/B/ASP/365/C;prot/0/B/ASP/365/O	0	4OKE:A:MG:202-4L9P:B:ZN:601
1835	0.00468781	130123563	16	4	prot/0/B/GLY/366/C;prot/0/B/GLY/366/O	0	4OKE:A:MG:202-4L9P:B:ZN:601
1835	0.00468781	130123563	16	4	prot/0/B/CYS/367/C;prot/0/B/CYS/367/O	0	4OKE:A:MG:202-4L9P:B:ZN:601
1835	0.00468781	130123563	16	4	prot/0/B/ASP/423/C;prot/0/B/ASP/423/O	0	4OKE:A:MG:202-4L9P:B:ZN:601
2174	0.00423002	2414037118	0	0	prot/0/B/ASP/365/N	0	4OKE:A:MG:202-4L9P:B:ZN:601
2174	0.00423002	2414037118	0	0	prot/0/B/GLY/366/N	0	4OKE:A:MG:202-4L9P:B:ZN:601
2174	0.00423002	2414037118	0	0	prot/0/B/CYS/367/N	0	4OKE:A:MG:202-4L9P:B:ZN:601
2174	0.00423002	2414037118	0	0	prot/0/B/TYR/368/N	0	4OKE:A:MG:202-4L9P:B:ZN:601
2174	0.00423002	2414037118	0	0	prot/0/B/ASP/423/N	0	4OKE:A:MG:202-4L9P:B:ZN:601
2174	0.00423002	2414037118	0	0	prot/0/B/TYR/432/N	0	4OKE:A:MG:202-4L9P:B:ZN:601
2174	0.00423002	2414037118	0	0	prot/0/B/HIS/433/N	0	4OKE:A:MG:202-4L9P:B:ZN:601
905	0.00421862	165774217	17	4.25	prot/0/B/ASP/365/C	0	4OKE:A:MG:202-4L9P:B:ZN:601
905	0.00421862	165774217	17	4.25	prot/0/B/GLY/366/C	0	4OKE:A:MG:202-4L9P:B:ZN:601
905	0.00421862	165774217	17	4.25	prot/0/B/CYS/367/C	0	4OKE:A:MG:202-4L9P:B:ZN:601
905	0.00421862	165774217	17	4.25	prot/0/B/ASP/423/C	0	4OKE:A:MG:202-4L9P:B:ZN:601
905	0.00421862	165774217	17	4.25	prot/0/B/ASP/423/CG	0	4OKE:A:MG:202-4L9P:B:ZN:601
1369	0.0111391	480707929	11	2.75	prot/0/C/HOH/102/O	0	3A09:A:CA:601-4L9P:B:ZN:601
1369	0.0111391	480707929	11	2.75	prot/0/C/HOH/103/O	0	3A09:A:CA:601-4L9P:B:ZN:601
1369	0.0111391	480707929	11	2.75	prot/0/B/HOH/710/O	0	3A09:A:CA:601-4L9P:B:ZN:601
1369	0.0111391	480707929	11	2.75	prot/0/B/HOH/766/O	0	3A09:A:CA:601-4L9P:B:ZN:601
1369	0.0111391	480707929	11	2.75	prot/0/B/HOH/780/O	0	3A09:A:CA:601-4L9P:B:ZN:601
1369	0.0111391	480707929	11	2.75	prot/0/B/HOH/789/O	0	3A09:A:CA:601-4L9P:B:ZN:601
1369	0.0111391	480707929	11	2.75	prot/0/B/HOH/804/O	0	3A09:A:CA:601-4L9P:B:ZN:601
1369	0.0111391	480707929	11	2.75	prot/0/B/HOH/827/O	0	3A09:A:CA:601-4L9P:B:ZN:601
1885	0.00990182	1480615773	12	3	prot/0/C/HOH/102/O	0	3A09:A:CA:601-4L9P:B:ZN:601
1885	0.00990182	1480615773	12	3	prot/0/C/HOH/103/O	0	3A09:A:CA:601-4L9P:B:ZN:601
1885	0.00990182	1480615773	12	3	prot/0/B/HOH/710/O	0	3A09:A:CA:601-4L9P:B:ZN:601
1885	0.00990182	1480615773	12	3	prot/0/B/HOH/766/O	0	3A09:A:CA:601-4L9P:B:ZN:601
1885	0.00990182	1480615773	12	3	prot/0/B/HOH/780/O	0	3A09:A:CA:601-4L9P:B:ZN:601
1885	0.00990182	1480615773	12	3	prot/0/B/HOH/789/O	0	3A09:A:CA:601-4L9P:B:ZN:601
1885	0.00990182	1480615773	12	3	prot/0/B/HOH/804/O	0	3A09:A:CA:601-4L9P:B:ZN:601
1885	0.00990182	1480615773	12	3	prot/0/B/HOH/827/O	0	3A09:A:CA:601-4L9P:B:ZN:601
1311	0.00899876	181572895	11	2.75	prot/0/B/TYR/368/CD1	0	3A09:A:CA:601-4L9P:B:ZN:601
1311	0.00899876	181572895	11	2.75	prot/0/B/TYR/368/CD2	0	3A09:A:CA:601-4L9P:B:ZN:601
1311	0.00899876	181572895	11	2.75	prot/0/B/TYR/368/CE1	0	3A09:A:CA:601-4L9P:B:ZN:601
1311	0.00899876	181572895	11	2.75	prot/0/B/TYR/368/CE2	0	3A09:A:CA:601-4L9P:B:ZN:601
1311	0.00899876	181572895	11	2.75	prot/0/B/TYR/432/CD1	0	3A09:A:CA:601-4L9P:B:ZN:601
1311	0.00899876	181572895	11	2.75	prot/0/B/TYR/432/CD2	0	3A09:A:CA:601-4L9P:B:ZN:601
1311	0.00899876	181572895	11	2.75	prot/0/B/TYR/432/CE1	0	3A09:A:CA:601-4L9P:B:ZN:601
1311	0.00899876	181572895	11	2.75	prot/0/B/TYR/432/CE2	0	3A09:A:CA:601-4L9P:B:ZN:601
1311	0.00899876	181572895	11	2.75	prot/0/B/HIS/433/CE1	0	3A09:A:CA:601-4L9P:B:ZN:601
3541	0.00835935	2901802453	9	2.25	prot/0/B/HIS/433/NE2	2	3A09:A:CA:601-4L9P:B:ZN:601
3399	0.00829672	2067344711	9	2.25	prot/0/B/TYR/368/CD1	0	3A09:A:CA:601-4L9P:B:ZN:601
3399	0.00829672	2067344711	9	2.25	prot/0/B/TYR/368/CD2	0	3A09:A:CA:601-4L9P:B:ZN:601
3399	0.00829672	2067344711	9	2.25	prot/0/B/TYR/368/CE1	0	3A09:A:CA:601-4L9P:B:ZN:601
3399	0.00829672	2067344711	9	2.25	prot/0/B/TYR/368/CE2	0	3A09:A:CA:601-4L9P:B:ZN:601
3399	0.00829672	2067344711	9	2.25	prot/0/B/TYR/432/CD1	0	3A09:A:CA:601-4L9P:B:ZN:601
3399	0.00829672	2067344711	9	2.25	prot/0/B/TYR/432/CD2	0	3A09:A:CA:601-4L9P:B:ZN:601
3399	0.00829672	2067344711	9	2.25	prot/0/B/TYR/432/CE1	0	3A09:A:CA:601-4L9P:B:ZN:601
3399	0.00829672	2067344711	9	2.25	prot/0/B/TYR/432/CE2	0	3A09:A:CA:601-4L9P:B:ZN:601
3399	0.00829672	2067344711	9	2.25	prot/0/B/HIS/433/CE1	0	3A09:A:CA:601-4L9P:B:ZN:601
1631	0.00772961	3126838879	10	2.5	prot/0/B/ASP/365/CB	0	3A09:A:CA:601-4L9P:B:ZN:601
1631	0.00772961	3126838879	10	2.5	prot/0/B/GLY/366/CA	0	3A09:A:CA:601-4L9P:B:ZN:601
1631	0.00772961	3126838879	10	2.5	prot/0/B/CYS/367/CB	0	3A09:A:CA:601-4L9P:B:ZN:601
1631	0.00772961	3126838879	10	2.5	prot/0/B/TYR/368/CB	0	3A09:A:CA:601-4L9P:B:ZN:601
1631	0.00772961	3126838879	10	2.5	prot/0/B/ASP/423/CB	0	3A09:A:CA:601-4L9P:B:ZN:601
1631	0.00772961	3126838879	10	2.5	prot/0/B/TYR/432/CB	0	3A09:A:CA:601-4L9P:B:ZN:601
1631	0.00772961	3126838879	10	2.5	prot/0/B/HIS/433/CB	0	3A09:A:CA:601-4L9P:B:ZN:601
2497	0.00759302	364063169	16	4	prot/0/B/ASP/365/CG;prot/0/B/ASP/365/OD1;prot/0/B/ASP/365/OD2	17	3A09:A:CA:601-4L9P:B:ZN:601
2497	0.00759302	2587122113	3	0.75	prot/0/B/CYS/367/SG	0	3A09:A:CA:601-4L9P:B:ZN:601
2987	0.00698946	169491371	13	3.25	prot/0/C/HOH/102/O	0	3A09:A:CA:601-4L9P:B:ZN:601
2987	0.00698946	169491371	13	3.25	prot/0/C/HOH/103/O	0	3A09:A:CA:601-4L9P:B:ZN:601
2987	0.00698946	169491371	13	3.25	prot/0/B/HOH/710/O	0	3A09:A:CA:601-4L9P:B:ZN:601
2987	0.00698946	169491371	13	3.25	prot/0/B/HOH/766/O	0	3A09:A:CA:601-4L9P:B:ZN:601
2987	0.00698946	169491371	13	3.25	prot/0/B/HOH/780/O	0	3A09:A:CA:601-4L9P:B:ZN:601
2987	0.00698946	169491371	13	3.25	prot/0/B/HOH/789/O	0	3A09:A:CA:601-4L9P:B:ZN:601
2987	0.00698946	169491371	13	3.25	prot/0/B/HOH/804/O	0	3A09:A:CA:601-4L9P:B:ZN:601
2987	0.00698946	169491371	13	3.25	prot/0/B/HOH/827/O	0	3A09:A:CA:601-4L9P:B:ZN:601
2595	0.00670648	1814374947	8	2	prot/0/B/ASP/365/CB	0	3A09:A:CA:601-4L9P:B:ZN:601
2595	0.00670648	1814374947	8	2	prot/0/B/GLY/366/CA	0	3A09:A:CA:601-4L9P:B:ZN:601
2595	0.00670648	1814374947	8	2	prot/0/B/CYS/367/CB	0	3A09:A:CA:601-4L9P:B:ZN:601
2595	0.00670648	1814374947	8	2	prot/0/B/TYR/368/CB	0	3A09:A:CA:601-4L9P:B:ZN:601
2595	0.00670648	1814374947	8	2	prot/0/B/ASP/423/CB	0	3A09:A:CA:601-4L9P:B:ZN:601
2595	0.00670648	1814374947	8	2	prot/0/B/TYR/432/CB	0	3A09:A:CA:601-4L9P:B:ZN:601
2595	0.00670648	1814374947	8	2	prot/0/B/HIS/433/CB	0	3A09:A:CA:601-4L9P:B:ZN:601
4083	0.00638719	1239695347	9	2.25	prot/0/B/ASP/365/OD2	2	3A09:A:CA:601-4L9P:B:ZN:601
