## SupplementalTables1-7 for "Metric Ion Classification (MIC): A deep learning tool for assigning ions and waters in cryo-EM and x-ray crystallography structures": SupplementaryTable4.xlsx

### Sheet: Sheet1
pdb_id	chain	resi	resn	HOH	MG	NA	ZN	CA	CL	prediction	confidence	dataset
7AUE	R	501	CA	0.00860644	0.137505	0.217849	0.0748941	0.559748	0.00139759	CA	0.559748	MC4R
7F53	R	601	CA	0.000344468	0.00551337	0.0281862	0.00173819	0.964181	3.69903e-05	CA	0.964181	MC4R
7f55	R	601	CA	0.0086651	0.0122128	0.202866	0.002386	0.773123	0.000747574	CA	0.773123	MC4R
7F54	R	601	CA	0.00809076	0.00520846	0.137151	0.000371707	0.84893	0.000248802	CA	0.84893	MC4R
7F58	R	602	CA	0.000349756	0.0270045	0.0630323	0.00186056	0.907713	4.01339e-05	CA	0.907713	MC4R
7piu	R	401	CA	0.630646	0.0238197	0.309686	0.000413615	0.0239867	0.0114481	HOH	0.630646	MC4R
7piv	R	401	CA	0.183419	0.0419319	0.404271	0.00704965	0.359416	0.00391271	NA	0.404271	MC4R
7a4m	A	202	ZN	0.00027121	0.0939284	0.00683571	0.884574	0.0143059	8.49549e-05	ZN	0.884574	apoferritin
7a4m	A	331	HOH	0.938876	0.000638986	0.00695343	3.51443e-05	0.000479443	0.0530171	HOH	0.938876	apoferritin
7a6a	A	201	NA	0.00127286	0.235654	0.017696	0.717404	0.0276425	0.000330982	ZN	0.717404	apoferritin
7a6a	A	375	HOH	0.96516	0.0010504	0.0166228	2.85416e-05	0.000821013	0.0163171	HOH	0.96516	apoferritin
7rrp	A	203	ZN	0.00358281	0.71202	0.0450651	0.175048	0.063826	0.000458226	MG	0.71202	apoferritin
7rrp	A	201	ZN	0.927908	0.000632801	0.0058218	2.03517e-05	0.000367158	0.0652502	HOH	0.927908	apoferritin
8j5a	A	201	NA	7.54395e-05	0.0375244	0.00131185	0.959254	0.00178905	4.57081e-05	ZN	0.959254	apoferritin
8j5a	A	346	HOH	0.771552	0.000838014	0.0058196	5.01326e-05	0.000561756	0.221178	HOH	0.771552	apoferritin
7a4m	A	201	FE	0.939195	0.0124107	0.016069	0.00332755	0.00115313	0.0278443	HOH	0.939195	apoferritin
7a4m	A	301	HOH	0.464102	0.138676	0.31072	0.03481	0.0240562	0.027637	HOH	0.464102	apoferritin
7a4m	A	302	HOH	0.397619	0.23389	0.162605	0.143169	0.0522449	0.010472	HOH	0.397619	apoferritin
7a4m	A	303	HOH	0.89631	0.0101961	0.0836172	0.000180955	0.00731018	0.00238563	HOH	0.89631	apoferritin
7a4m	A	304	HOH	0.915433	0.00491173	0.0669736	0.000125974	0.00691997	0.00563555	HOH	0.915433	apoferritin
7a4m	A	305	HOH	0.491619	0.134617	0.314983	0.00273351	0.049372	0.0066758	HOH	0.491619	apoferritin
7a4m	A	306	HOH	0.943313	0.00168075	0.0190006	6.24619e-05	0.000849008	0.0350941	HOH	0.943313	apoferritin
7a4m	A	307	HOH	0.828036	0.00884506	0.145776	0.000155665	0.00971079	0.00747639	HOH	0.828036	apoferritin
7a4m	A	308	HOH	0.0229215	0.178226	0.437231	0.00836856	0.352086	0.00116694	NA	0.437231	apoferritin
7a4m	A	309	HOH	0.598447	0.0483383	0.292929	0.00640159	0.0442598	0.00962443	HOH	0.598447	apoferritin
7a4m	A	310	HOH	0.907158	0.0140969	0.0639843	0.000300108	0.0106139	0.00384635	HOH	0.907158	apoferritin
7a4m	A	311	HOH	0.565397	0.0415039	0.1764	0.00765938	0.0154267	0.193613	HOH	0.565397	apoferritin
7a4m	A	312	HOH	0.176277	0.497801	0.248601	0.0207997	0.0498187	0.00670289	MG	0.497801	apoferritin
7a4m	A	313	HOH	0.68002	0.00703092	0.283671	0.000200924	0.0227476	0.00632914	HOH	0.68002	apoferritin
7a4m	A	314	HOH	0.948216	0.00304787	0.0329015	0.000237553	0.00156299	0.0140344	HOH	0.948216	apoferritin
7a4m	A	315	HOH	0.860072	0.0106821	0.114764	0.000158813	0.0094937	0.00482901	HOH	0.860072	apoferritin
7a4m	A	316	HOH	0.976561	0.000890382	0.010317	1.46819e-05	0.000337911	0.0118788	HOH	0.976561	apoferritin
7a4m	A	317	HOH	0.954744	0.00612024	0.0309086	0.000519013	0.00269212	0.00501578	HOH	0.954744	apoferritin
7a4m	A	318	HOH	0.93624	0.00244103	0.0268608	0.000142784	0.00177649	0.0325388	HOH	0.93624	apoferritin
7a4m	A	319	HOH	0.883956	0.0519678	0.0552595	0.000492112	0.0018181	0.00650633	HOH	0.883956	apoferritin
7a4m	A	320	HOH	0.870176	0.00607292	0.111256	0.000294255	0.00593556	0.00626493	HOH	0.870176	apoferritin
7a4m	A	321	HOH	0.96982	0.00324289	0.0216847	3.65279e-05	0.00125167	0.00396417	HOH	0.96982	apoferritin
7a4m	A	322	HOH	0.777527	0.0686983	0.0974174	0.0222173	0.0229171	0.0112228	HOH	0.777527	apoferritin
7a4m	A	323	HOH	0.870915	0.0125357	0.0902409	0.00137974	0.0053367	0.0195917	HOH	0.870915	apoferritin
7a4m	A	324	HOH	0.624197	0.111883	0.226797	0.00217116	0.0269413	0.00801056	HOH	0.624197	apoferritin
7a4m	A	325	HOH	0.974775	0.00145652	0.00786237	6.24399e-05	0.000496095	0.0153473	HOH	0.974775	apoferritin
7a4m	A	326	HOH	0.948207	0.00542556	0.0309505	0.000110687	0.0019014	0.0134047	HOH	0.948207	apoferritin
7a4m	A	327	HOH	0.964158	0.00189207	0.00731905	6.90364e-05	0.000529857	0.0260319	HOH	0.964158	apoferritin
7a4m	A	328	HOH	0.956535	0.00976683	0.0280269	0.000155904	0.00123488	0.00428086	HOH	0.956535	apoferritin
7a4m	A	329	HOH	0.968417	0.00132391	0.0220947	4.65811e-05	0.00101061	0.00710691	HOH	0.968417	apoferritin
7a4m	A	330	HOH	0.915025	0.00940468	0.0560287	0.00310781	0.00236684	0.0140674	HOH	0.915025	apoferritin
7a4m	A	331	HOH	0.938876	0.000638986	0.00695343	3.51443e-05	0.000479444	0.0530171	HOH	0.938876	apoferritin
7a4m	A	332	HOH	0.978658	0.00138161	0.00863545	3.73354e-05	0.000445969	0.0108421	HOH	0.978658	apoferritin
7a4m	A	333	HOH	0.886852	0.0249986	0.0642096	0.00336328	0.00320004	0.0173767	HOH	0.886852	apoferritin
7a4m	A	334	HOH	0.960044	0.00348355	0.0262666	0.000667862	0.00219076	0.00734737	HOH	0.960044	apoferritin
7a4m	A	335	HOH	0.697344	0.00763831	0.273588	9.14046e-05	0.0191036	0.00223406	HOH	0.697344	apoferritin
7a4m	A	336	HOH	0.97248	0.000662147	0.0235751	6.47852e-06	0.000664771	0.00261186	HOH	0.97248	apoferritin
7a4m	A	337	HOH	0.831764	0.0103483	0.139963	0.00029749	0.00510085	0.0125262	HOH	0.831764	apoferritin
7a4m	A	338	HOH	0.911479	0.00428478	0.0157434	0.000476415	0.00163457	0.0663814	HOH	0.911479	apoferritin
7a4m	A	339	HOH	0.983747	0.00165241	0.0119698	1.54954e-05	0.000357023	0.00225861	HOH	0.983747	apoferritin
7a4m	A	340	HOH	0.599442	0.0353478	0.345647	9.25686e-05	0.013244	0.00622638	HOH	0.599442	apoferritin
7a4m	A	341	HOH	0.960653	0.00219321	0.0188739	2.3003e-05	0.000675328	0.0175821	HOH	0.960653	apoferritin
7a4m	A	342	HOH	0.948909	0.00450005	0.0341705	0.000196802	0.00155872	0.0106651	HOH	0.948909	apoferritin
7a4m	A	343	HOH	0.935839	0.00203786	0.0569176	1.54402e-05	0.00273269	0.00245775	HOH	0.935839	apoferritin
7a4m	A	344	HOH	0.510974	0.0729738	0.288804	0.0746273	0.0246863	0.0279346	HOH	0.510974	apoferritin
7a4m	A	345	HOH	0.644396	0.102312	0.171296	0.019428	0.0132198	0.0493489	HOH	0.644396	apoferritin
7a4m	A	346	HOH	0.697098	0.0533885	0.153383	0.0512014	0.0194548	0.0254747	HOH	0.697098	apoferritin
7a4m	A	347	HOH	0.716624	0.00206965	0.0151698	0.000133284	0.000929875	0.265073	HOH	0.716624	apoferritin
7a4m	A	348	HOH	0.930236	0.0013326	0.00602262	0.000123097	0.000361187	0.0619245	HOH	0.930236	apoferritin
7a4m	A	349	HOH	0.979549	0.00170292	0.0125269	7.30221e-05	0.000756107	0.00539225	HOH	0.979549	apoferritin
7a4m	A	350	HOH	0.964618	0.00215366	0.013827	4.12302e-05	0.0007333	0.0186268	HOH	0.964618	apoferritin
7a4m	A	351	HOH	0.93534	0.00706501	0.0475445	0.000323341	0.00495027	0.00477666	HOH	0.93534	apoferritin
7a4m	A	352	HOH	0.889405	0.0249224	0.0532122	0.0127022	0.00488847	0.0148696	HOH	0.889405	apoferritin
7a4m	A	353	HOH	0.871433	0.0201908	0.0576968	0.00152875	0.00586296	0.043288	HOH	0.871433	apoferritin
7a4m	A	354	HOH	0.977582	0.000351314	0.00684007	6.00527e-06	0.000184593	0.015036	HOH	0.977582	apoferritin
7a4m	A	355	HOH	0.963619	0.0027609	0.0138575	0.000122602	0.000562857	0.0190777	HOH	0.963619	apoferritin
7a4m	A	356	HOH	0.965787	0.00117828	0.03098	7.64145e-06	0.000758888	0.00128851	HOH	0.965787	apoferritin
7a4m	A	357	HOH	0.991582	0.00036183	0.00369516	4.34739e-06	9.94015e-05	0.00425729	HOH	0.991582	apoferritin
7a4m	A	358	HOH	0.965381	0.000775327	0.0308337	6.08231e-06	0.000588171	0.00241542	HOH	0.965381	apoferritin
7a4m	A	359	HOH	0.957964	0.00147146	0.0357909	1.70151e-05	0.00318182	0.00157503	HOH	0.957964	apoferritin
7a4m	A	360	HOH	0.902296	0.00852278	0.0435219	0.000850736	0.00230789	0.0425011	HOH	0.902296	apoferritin
7a4m	A	361	HOH	0.987807	0.00114286	0.00846779	5.07822e-05	0.000348907	0.00218304	HOH	0.987807	apoferritin
7a4m	A	362	HOH	0.896778	0.00239431	0.0172369	6.88972e-05	0.00109448	0.0824273	HOH	0.896778	apoferritin
7a4m	A	363	HOH	0.931957	0.00443154	0.0316741	0.000570356	0.00212852	0.0292384	HOH	0.931957	apoferritin
7a4m	A	364	HOH	0.706628	0.00172076	0.00952831	5.14905e-05	0.000530818	0.281541	HOH	0.706628	apoferritin
7a4m	A	365	HOH	0.946767	0.00630709	0.0252866	0.000905872	0.00130709	0.0194264	HOH	0.946767	apoferritin
7a4m	A	366	HOH	0.953459	0.00188533	0.030707	2.81495e-05	0.000881561	0.0130385	HOH	0.953459	apoferritin
7a4m	A	367	HOH	0.893105	0.00522062	0.0334075	0.000124516	0.00175899	0.0663833	HOH	0.893105	apoferritin
7a4m	A	368	HOH	0.895976	0.00741575	0.010335	0.0015475	0.000693293	0.0840327	HOH	0.895976	apoferritin
7a4m	A	369	HOH	0.922354	0.00262225	0.0419706	8.51251e-05	0.00191486	0.0310528	HOH	0.922354	apoferritin
7a4m	A	370	HOH	0.861438	0.00994254	0.0521872	0.000280927	0.00204323	0.0741082	HOH	0.861438	apoferritin
7a4m	A	371	HOH	0.97741	0.000375678	0.00246259	5.58807e-06	0.00010005	0.0196457	HOH	0.97741	apoferritin
7a4m	A	372	HOH	0.91941	0.00529516	0.0631367	6.05055e-05	0.00257694	0.009521	HOH	0.91941	apoferritin
7a4m	A	373	HOH	0.968126	0.00250461	0.0185655	3.03161e-05	0.000735051	0.0100382	HOH	0.968126	apoferritin
7a4m	A	374	HOH	0.943777	0.00525481	0.0252604	0.000249934	0.000977394	0.0244808	HOH	0.943777	apoferritin
7a4m	A	375	HOH	0.907088	0.00736149	0.0735065	0.000142015	0.0042611	0.00764136	HOH	0.907088	apoferritin
7a4m	A	376	HOH	0.878108	0.0135313	0.0994202	7.90212e-05	0.00385332	0.00500786	HOH	0.878108	apoferritin
7a4m	A	377	HOH	0.947226	0.00334371	0.0171781	0.000248239	0.00168757	0.0303166	HOH	0.947226	apoferritin
7a4m	A	378	HOH	0.906522	0.00278729	0.0262695	0.000309849	0.00138476	0.0627262	HOH	0.906522	apoferritin
7a4m	A	379	HOH	0.840553	0.0201749	0.109401	0.00135509	0.00495052	0.0235651	HOH	0.840553	apoferritin
7a4m	A	380	HOH	0.473506	0.00276395	0.00544683	0.000180848	0.000430467	0.517672	CL	0.517672	apoferritin
7a4m	A	381	HOH	0.979414	0.00074908	0.00473453	6.22108e-06	0.000212241	0.0148837	HOH	0.979414	apoferritin
7a4m	A	382	HOH	0.931473	0.00428718	0.0496557	8.69065e-05	0.00136503	0.0131326	HOH	0.931473	apoferritin
7a4m	A	383	HOH	0.931277	0.0048363	0.0236679	0.000182221	0.00153077	0.0385055	HOH	0.931277	apoferritin
7a4m	A	384	HOH	0.831384	0.00489139	0.00948362	0.000400427	0.000790437	0.15305	HOH	0.831384	apoferritin
7a4m	A	385	HOH	0.873139	0.0520662	0.0400213	0.00771802	0.00266174	0.0243932	HOH	0.873139	apoferritin
7a4m	A	386	HOH	0.641517	0.0193768	0.0276567	0.0121427	0.00321718	0.296089	HOH	0.641517	apoferritin
7a4m	A	387	HOH	0.942812	0.000923143	0.00967844	2.31427e-05	0.000329893	0.0462334	HOH	0.942812	apoferritin
7a4m	A	388	HOH	0.940575	0.00776653	0.0384261	0.000933335	0.00171316	0.0105859	HOH	0.940575	apoferritin
7a4m	A	389	HOH	0.874026	0.00463639	0.113033	2.74228e-05	0.00523793	0.00303945	HOH	0.874026	apoferritin
7a4m	A	390	HOH	0.62009	0.00187093	0.00472668	0.000283103	0.000401258	0.372628	HOH	0.62009	apoferritin
7a4m	A	391	HOH	0.192745	0.00437757	0.012541	0.000332763	0.00109892	0.788905	CL	0.788905	apoferritin
7a4m	A	392	HOH	0.966872	0.00345603	0.00914034	0.000322305	0.000662795	0.019547	HOH	0.966872	apoferritin
7a4m	A	393	HOH	0.968575	0.000823093	0.00402704	2.1967e-05	0.000162536	0.0263905	HOH	0.968575	apoferritin
7a4m	A	394	HOH	0.935575	0.00123124	0.00368254	9.67763e-05	0.000173748	0.0592405	HOH	0.935575	apoferritin
7a4m	A	395	HOH	0.992106	0.000203295	0.00446528	6.16575e-06	8.74086e-05	0.00313189	HOH	0.992106	apoferritin
7a4m	A	396	HOH	0.732777	0.0450653	0.170358	0.0179597	0.0221171	0.0117236	HOH	0.732777	apoferritin
7a4m	A	397	HOH	0.580304	0.00670762	0.0205561	0.000364912	0.00105195	0.391015	HOH	0.580304	apoferritin
7a4m	A	398	HOH	0.979297	0.000729054	0.0128135	6.21287e-06	0.000410338	0.00674367	HOH	0.979297	apoferritin
7a4m	A	399	HOH	0.980919	0.000721972	0.014188	1.67108e-05	0.000341728	0.00381229	HOH	0.980919	apoferritin
7a4m	A	400	HOH	0.963428	0.00210286	0.0176572	4.66792e-05	0.000800131	0.0159655	HOH	0.963428	apoferritin
7a4m	A	401	HOH	0.975363	0.00665396	0.00916061	0.000812781	0.000328874	0.00768104	HOH	0.975363	apoferritin
7a4m	A	402	HOH	0.933304	0.00102732	0.00434714	4.60548e-05	0.00025196	0.0610235	HOH	0.933304	apoferritin
7a4m	A	403	HOH	0.947386	0.00404637	0.0191752	0.00134411	0.00152039	0.0265282	HOH	0.947386	apoferritin
7a4m	A	404	HOH	0.994016	0.000185334	0.00239244	5.98476e-06	4.85534e-05	0.00335137	HOH	0.994016	apoferritin
7a4m	A	405	HOH	0.982511	0.000880139	0.00811599	1.06307e-05	0.000386416	0.00809581	HOH	0.982511	apoferritin
7a4m	A	406	HOH	0.961751	0.00168743	0.00999216	0.000349915	0.000641393	0.0255779	HOH	0.961751	apoferritin
7a4m	A	407	HOH	0.968788	0.00139035	0.0039421	0.000265188	0.000270664	0.0253433	HOH	0.968788	apoferritin
7a4m	A	408	HOH	0.925068	0.00493959	0.0390753	0.00213245	0.00243364	0.0263506	HOH	0.925068	apoferritin
7a4m	A	409	HOH	0.89761	0.00106242	0.00537509	4.88352e-05	0.000316565	0.0955873	HOH	0.89761	apoferritin
7a4m	A	410	HOH	0.990122	0.00034286	0.00324209	7.54553e-06	9.29518e-05	0.00619255	HOH	0.990122	apoferritin
